# TMEM Doorway Mediated Metastasis in Pancreatic Ductal Adenocarcinoma by Tie2 Signaling

**DOI:** 10.64898/2025.12.05.692608

**Authors:** Erika Pereira Zambalde, Lina A. Ariyan, Francisco Puerta-Martinez, Yu Quin Zhu, Priyanka Patil, Nicole C. Panarelli, Jiufeng Li, Yookyung Jung, Christian Adkisson, Jakeb Petersen, Dianne Cox, Hava Gil-Henn, Robert Eddy, Ben Z. Stanger, David Entenberg, Maja H. Oktay, John S. Condeelis, John C. McAuliffe

## Abstract

Pancreatic ductal adenocarcinoma (PDAC) is almost invariably fatal due to early hematogenous dissemination that occurs before the primary tumor is clinically detectable, yet the cellular mechanism of tumor cell intravasation has remained unknown. Using multiphoton intravital imaging in autochthonous and orthotopic PDAC models, we demonstrate that intravasation occurs at Tumor Microenvironment of Metastasis (TMEM) doorways—tri-cellular structures comprising a MENA-expressing tumor cell, a Tie2⁺ macrophage, and an endothelial cell in direct contact. These structures are abundant in human PDAC, enriched for Tie2⁺ macrophages, and markedly reduced after neoadjuvant chemotherapy. Selective pharmacologic inhibition of Tie2 with rebastinib decreases TMEM-associated transient vascular openings, suppresses circulating and hepatic disseminated tumor cells, and—when combined with perioperative FOLFIRINOX after curative-intent resection—improves median survival in murine PDAC. These findings establish TMEM doorways as a common, druggable mechanism of intravasation across epithelial cancers and identify Tie2⁺ macrophages as a therapeutic target to prevent metastatic seeding in PDAC, a disease with no anti-metastatic therapies. TMEM doorway-mediated intravasation in PDAC supports its role as a common gateway for hematogenous metastasis in carcinoma.
