## Supplemental table for "TMEM Doorway Mediated Metastasis in Pancreatic Ductal Adenocarcinoma by Tie2 Signaling"

### Sheet: Recurrence
Patterns of Recurrence	Control (n=10)	Rebastinib (n=11)	FOLFIRINOX (n=7)	Rebastinib + FOLFIRINOX (n=6)
Liver Metastasis Only	0/10	0/11	0/7	0/6
Peritoneal Metastasis Only	0/10	1/11	0/7	0/6
Local Recurrence Only	2/10	3/11	3/7	1/6
Multisite Recurrence	5/10	4/11	0/7	0/6
Other/Unknown	2/10	1/11	1/7	0/6
No Recurrence	1/10	2/11	3/7	5/6

### Sheet: Treatment response per CAP guid
Treatment Response per CAP guidelines	Rebastinib (n=8)	FOLFIRINOX (n=7)	Rebastinib + FOLFIRINOX (n=6)
No Response (3)	4/8	2/7	0/6
Partial Response (2)	4/8	5/7	6/6
Complete response (1)	0/8	0/7	0/6
Immune Response	Rebastinib (n=4)	FOLFIRINOX (n=5)	Rebastinib + FOLFIRINOX (n=6)
Histiocytic Reaction	3/4	2/5	3/6
Giant Cell Reaction	1/4	1/5	1/4
Mucin Production	2/4	1/5	4/6
Inflammation	0/4	1/5	4/6
Necrosis Type	Rebastinib (n=4)	FOLFIRINOX (n=5)	Rebastinib + FOLFIRINOX (n=5)
Focal Necrosis	1/4	1/5	0/5
Central Necrosis	1/4	1/5	0/5
Multifocal Necrosis	0/4	2/5	3/5
No Necrosis	2/4	1/5	2/5
